# Integrative structural biology of a giant marine virus reveals architectural and functional complexity beyond icosahedral symmetry

**DOI:** 10.64898/2026.11.16.766480

**Authors:** Sara Otaegi-Ugartemendia, Roberto Marabini, Pablo Herrera-Nieto, Gabriela N. Condezo, Lars Mühlberg, Haina Wang, Joost Snijder, Rosa Viner, Lucía Ortiz Loo, Fan Liu, Ruth-Anne Sandaa, Carmen San Martín

## Abstract

Knowledge of giant virus diversity has expanded rapidly; however, isolated representatives remain scarce, and few have been examined at high resolution. Here, we characterized haptophyte-infecting *Prymnesium kappa* virus RF02 (PkV-RF02) using integrative structural biology. The ∼3 Å resolution structure obtained by block-based cryo-electron microscopy reconstruction shows a *pseudo*T=219 icosahedral shell built from over 20 different proteins and approximately 10,000 polypeptides, a multi-layered stabilization network reinforced by 20,000 disulphide bridges, two penton variants evenly distributed in the capsid, and a protein channel crossing the internal membrane. Cross-linking mass spectrometry defines the intricate capsid-membrane-core interaction network, which includes a second major capsid protein, a third penton variant, and multiple biochemical functions packaged within the virion. Phospho- and glycoproteomics reveal widespread post-translational modifications, with approximately 50% of proteins phosphorylated and uncommon methyl-N-acetylated viosamine glycans. This study provides a comprehensive structural and interaction map that highlights organizational and functional innovations underlying giant virus assembly.
