## Supplementary file 5 for "Integrative structural biology of a giant marine virus reveals architectural and functional complexity beyond icosahedral symmetry"

### Sheet: (a) MCPv1-MCPv2
Supplemetary File 5. Distance measurements of identified cross linked sites on PkV RF02 proteins. (a) Distance calculation in MCPv1 (ORF313) and mCP ORF281 traced models, and MCPv2 (ORF450) AlphaFold prediction.
In a hypothetical heterotrimeric composition of B capsomer.
Cross-link type	ORF_A	chain_a	resid_a	ORF_B	chain_b	resid_b	distance (Å)	good_distance
Interlink	ORF281	uB	223	ORF450	A	428	18.8423	TRUE
Interlink	ORF313	C2	293	ORF450	A	50	37.7642	FALSE
Interlink	ORF313	C2	293	ORF450	A	332	23.0731	TRUE
Interlink	ORF281	uB	199	ORF450	A	332	23.6924	TRUE
Intralink	ORF450	A	332	ORF450	A	428	9.93836	TRUE
In a hypothetical homotrimeric composition of B capsomer.
Cross-link type	ORF_A	chain_a	resid_a	ORF_B	chain_b	resid_b	distance (Å)	good_distance
Interlink	ORF281	uB	223	ORF450	B	428	18.7957	TRUE
Interlink	ORF313	e3	293	ORF450	A	50	11.481	TRUE
Interlink	ORF313	J2	293	ORF450	C	332	18.4952	TRUE
Interlink	ORF281	uB	199	ORF450	B	332	23.6639	TRUE
Homolink	ORF450	B	428	ORF450	C	428	49.5215	FALSE
Intralink	ORF450	C	332	ORF450	C	428	9.92341	TRUE

### Sheet: (b) Pv3-ORF47
Supplemetary File 5. Distance measurements of identified cross linked sites on PkV RF02 proteins. (b) Distance calculation in AlphaFold prediction of ORF46 (Pv3) and ORF47 (fiber-like protein).
Cross-link type	ORF_A	chain_a	resid_a	ORF_B	chain_b	resid_b	distance (Å)	good_distance
Intralink	ORF46	D	160	ORF46	D	359	4.84613	TRUE
Intralink	ORF46	A	36	ORF46	A	45	14.208	TRUE
Intralink	ORF46	B	79	ORF46	B	45	28.7865	TRUE
Intralink	ORF46	C	347	ORF46	D	347	19.2142	TRUE
Intralink	ORF46	E	280	ORF46	D	176	17.4936	TRUE
Intralink	ORF47	F	249	ORF47	F	254	15.6792	TRUE
Interlink	ORF46	D	347	ORF47	G	10	7.05375	TRUE
Interlink	ORF46	B	347	ORF47	F	15	13.9084	TRUE

### Sheet: (c) ORF349-ORF394
Supplemetary File 5. Distance measurements of identified cross linked sites on PkV RF02 proteins. (c) Distance calculation between ORF349 traced model and ORF394 AlphaFold prediction.
Only a single cross‑link was calculated, as the other residues participating in the cross‑links were not traced in the ORF349 structural model.
ORF_A	ORF_B	Peptide_A	Peptide_B	Pos_A	Pos_B	Resid_A	Resid_B	Measured_distance (Å)
ORF349	ORF394	MNLFNKSVNSVK	ASFLKSLTK	7	6	S	K	29.338

### Sheet: (d) ORF379
Supplemetary File 5. Distance measurements of identified cross linked sites on PkV RF02 proteins. (d) Distance calculation in AlphaFold prediction of disulfide isomerase ORF379.
Cross-link type	ORF_A	ORF_B	chain_A	chain_B	plddt_A	plddt_B	plddt_good	resid_A	resid_B	atom_a	atom_b	distance (Å)	Good_distance	Experimental_agreement
Intralink	ORF379	ORF379	A	A	96.64	92.5	TRUE	122	134	NZ	NZ	19.831	TRUE	TRUE
Intralink	ORF379	ORF379	A	A	96.64	96.7	TRUE	122	143	NZ	NZ	19.238	TRUE	TRUE
Intralink	ORF379	ORF379	A	A	96.64	95.73	TRUE	122	113	NZ	NZ	15.54	TRUE	TRUE
Intralink	ORF379	ORF379	A	A	96.15	96.7	TRUE	120	143	NZ	NZ	23.023	TRUE	TRUE
Intralink	ORF379	ORF379	A	A	97.46	95.73	TRUE	81	113	NZ	NZ	20.031	TRUE	TRUE
Intralink	ORF379	ORF379	A	A	95.73	92.5	TRUE	113	134	NZ	NZ	27.89	TRUE	TRUE
Intralink	ORF379	ORF379	A	A	95.73	36.92	FALSE	113	49	NZ	NZ	11.063	TRUE	FALSE
Intralink	ORF379	ORF379	A	A	96.15	97.7	TRUE	120	130	NZ	NZ	12.035	TRUE	TRUE
Intralink	ORF379	ORF379	A	A	96.15	36.92	FALSE	120	49	NZ	NZ	19.77	TRUE	FALSE
Intralink	ORF379	ORF379	A	A	96.15	92.5	TRUE	120	134	NZ	NZ	18.521	TRUE	TRUE
Intralink	ORF379	ORF379	A	A	96.15	95.73	TRUE	120	113	NZ	NZ	13.86	TRUE	TRUE

### Sheet: (e) ORF414
Supplemetary File 5. Distance measurements of identified cross linked sites on PkV RF02 proteins. (e) Distance calculation in AlphaFold prediction of bacteriorhodopsin-like protein (ORF144).
Cross-link type	ORF_A	ORF_B	chain_A	chain_B	plddt_A	plddt_B	plddt_good	resid_A	resid_B	atom_a	atom_b	distance (Å)	Good_distance	Experimental_agreement
Intralink	ORF144	ORF144	A	A	67.26	72.75	FALSE	1	69	SD	NZ	18.459	TRUE	FALSE
Intralink	ORF144	ORF144	A	A	84.75	82.14	TRUE	62	67	NZ	NZ	8.776	TRUE	TRUE

### Sheet: (f) RNA polymerase
Supplemetary File 5. Distance measurements of identified cross linked sites on PkV RF02 proteins. (f) Distance calculation in AlphaFold prediction of RNA polymerase complex.
Cross-link type	ORF_A	ORF_B	chain_A	chain_B	plddt_A	plddt_B	plddt_good	resid_A	resid_B	distance (Å)	Experimental_agreement	Good_distance
Intralink	ORF238	ORF238	A	A	85.47	83.45	TRUE	785	931	12.622	TRUE	TRUE
Intralink	ORF238	ORF238	A	A	81.22	78.75	TRUE	129	126	10.231	TRUE	TRUE
Intralink	ORF138	ORF138	H	H	71.13	62.53	FALSE	341	757	20.087	FALSE	TRUE
Intralink	ORF238	ORF238	A	A	88.13	85.47	TRUE	178	785	9.598	TRUE	TRUE
Intralink	ORF138	ORF138	H	H	70.91	62.53	FALSE	813	757	23.628	FALSE	TRUE
Intralink	ORF138	ORF138	H	H	74.28	73.11	TRUE	612	601	12.447	TRUE	TRUE
Intralink	ORF238	ORF238	A	A	89.86	85.47	TRUE	180	785	13.886	TRUE	TRUE
Intralink	ORF238	ORF238	A	A	86.57	86.08	TRUE	1093	976	17.046	TRUE	TRUE
Intralink	ORF238	ORF238	A	A	86.57	83.45	TRUE	1093	931	13.439	TRUE	TRUE
Intralink	ORF138	ORF138	H	H	68.92	66.27	FALSE	809	228	46.353	FALSE	FALSE
Intralink	ORF238	ORF238	A	A	86.57	89.21	TRUE	1093	968	11.412	TRUE	TRUE
Intralink	ORF238	ORF238	A	A	70.24	77.78	TRUE	1189	1180	9.437	TRUE	TRUE
Intralink	ORF138	ORF138	H	H	70.29	39.04	FALSE	142	384	20.76	FALSE	TRUE
Intralink	ORF138	ORF138	H	H	62.55	73.06	FALSE	822	211	45.641	FALSE	FALSE
Intralink	ORF238	ORF238	A	A	37.05	38.73	FALSE	1395	1405	15.292	FALSE	TRUE
Intralink	ORF238	ORF238	A	A	46.19	41.73	FALSE	1281	1269	19.976	FALSE	TRUE
Intralink	ORF238	ORF238	A	A	46.4	41.73	FALSE	1286	1269	24.972	FALSE	TRUE
Intralink	ORF138	ORF138	H	H	67.77	66.51	FALSE	287	281	4.599	FALSE	TRUE
Intralink	ORF238	ORF238	A	A	89.21	86.08	TRUE	968	976	7.134	TRUE	TRUE
Intralink	ORF138	ORF138	H	H	70.91	39.04	FALSE	813	384	51.933	FALSE	FALSE
Intralink	ORF238	ORF238	A	A	76.55	87.51	TRUE	310	389	24.518	TRUE	TRUE
Intralink	ORF238	ORF238	A	A	74.15	87.51	TRUE	217	389	15.416	TRUE	TRUE
Intralink	ORF138	ORF138	H	H	65.4	68.92	FALSE	840	809	15.213	FALSE	TRUE
Intralink	ORF238	ORF238	A	A	58.38	45.34	FALSE	1254	1276	18.089	FALSE	TRUE
Intralink	ORF138	ORF138	H	H	61.65	66.27	FALSE	790	228	30.178	FALSE	TRUE
Intralink	ORF238	ORF238	A	A	34.71	37.37	FALSE	1423	1453	16.938	FALSE	TRUE
Intralink	ORF138	ORF138	H	H	70.91	66.27	FALSE	813	228	40.145	FALSE	FALSE
Intralink	ORF238	ORF238	A	A	57.78	41.73	FALSE	1262	1269	12.751	FALSE	TRUE
Intralink	ORF238	ORF238	A	A	36.32	38.73	FALSE	1398	1405	10.523	FALSE	TRUE
Intralink	ORF238	ORF238	A	A	45.26	41.73	FALSE	1289	1269	29.894	FALSE	TRUE
Intralink	ORF138	ORF138	H	H	75.14	70.91	TRUE	313	813	35.021	FALSE	FALSE
Intralink	ORF245	ORF245	B	B	64.37	46.42	FALSE	1231	1242	16.957	FALSE	TRUE
Intralink	ORF238	ORF238	A	A	81.67	85.28	TRUE	932	906	8.265	TRUE	TRUE
Intralink	ORF138	ORF138	H	H	78.04	66.27	FALSE	306	228	28.13	FALSE	TRUE
Intralink	ORF138	ORF138	H	H	61.65	70.91	FALSE	790	813	18.615	FALSE	TRUE
Intralink	ORF138	ORF138	H	H	78.41	66.47	FALSE	489	475	20.96	FALSE	TRUE
Intralink	ORF138	ORF138	H	H	78.81	39.04	FALSE	304	384	13.306	FALSE	TRUE
Intralink	ORF238	ORF238	A	A	54.46	45.34	FALSE	1265	1276	6.801	FALSE	TRUE
Intralink	ORF238	ORF238	A	A	45.26	46.19	FALSE	1289	1281	12.046	FALSE	TRUE
Intralink	ORF138	ORF138	H	H	68.92	62.53	FALSE	809	757	26.17	FALSE	TRUE
Intralink	ORF138	ORF138	H	H	77.86	78.04	TRUE	315	306	7.039	TRUE	TRUE
Intralink	ORF138	ORF138	H	H	67.35	62.53	FALSE	820	757	12.574	FALSE	TRUE
Intralink	ORF238	ORF238	A	A	87.05	83.45	TRUE	1087	931	17.658	TRUE	TRUE
Intralink	ORF245	ORF245	B	B	86.81	82.2	TRUE	723	818	36.845	FALSE	FALSE
Intralink	ORF138	ORF138	H	H	75.14	61.65	FALSE	313	790	22.416	FALSE	TRUE
Intralink	ORF138	ORF138	H	H	66.1	69.12	FALSE	246	217	10.869	FALSE	TRUE
Intralink	ORF138	ORF138	H	H	75.14	80.14	TRUE	313	733	10.072	TRUE	TRUE
Intralink	ORF138	ORF138	H	H	67.35	75.14	FALSE	820	313	24.817	FALSE	TRUE
Intralink	ORF238	ORF238	A	A	75.73	66.53	FALSE	877	861	22.455	FALSE	TRUE
Intralink	ORF245	ORF245	B	B	84.88	76.45	TRUE	28	44	26.767	TRUE	TRUE
Intralink	ORF138	ORF138	H	H	67.35	64.66	FALSE	820	802	16.383	FALSE	TRUE
Intralink	ORF138	ORF138	H	H	75.14	68.92	FALSE	313	809	38.729	FALSE	FALSE
Intralink	ORF138	ORF138	H	H	65.42	61.65	FALSE	796	790	18.137	FALSE	TRUE
Intralink	ORF138	ORF138	H	H	55.44	71.13	FALSE	755	341	14.301	FALSE	TRUE
Intralink	ORF238	ORF238	A	A	54.46	46.19	FALSE	1265	1281	13.637	FALSE	TRUE
Intralink	ORF238	ORF238	A	A	87.05	89.21	TRUE	1087	968	7.485	TRUE	TRUE
Intralink	ORF138	ORF138	H	H	67.8	68.92	FALSE	833	809	14.57	FALSE	TRUE
Intralink	ORF245	ORF245	B	B	86.81	90.56	TRUE	723	674	19.507	TRUE	TRUE
Intralink	ORF238	ORF238	A	A	87.05	85.47	TRUE	1087	785	14.432	TRUE	TRUE
Intralink	ORF138	ORF138	H	H	71.99	71.48	TRUE	23	68	12.807	TRUE	TRUE
Intralink	ORF245	ORF245	B	B	52.94	66.18	FALSE	1461	1452	15.444	FALSE	TRUE
Intralink	ORF238	ORF238	A	A	35.16	37.37	FALSE	1457	1453	6.032	FALSE	TRUE
Intralink	ORF138	ORF138	H	H	67.8	73.06	FALSE	833	211	39.056	FALSE	FALSE
Intralink	ORF238	ORF238	A	A	45.26	57.78	FALSE	1289	1262	18.152	FALSE	TRUE
Intralink	ORF245	ORF245	B	B	88.87	89.59	TRUE	719	666	10.748	TRUE	TRUE
Intralink	ORF238	ORF238	A	A	46.4	45.34	FALSE	1286	1276	15.044	FALSE	TRUE
Intralink	ORF245	ORF245	B	B	79.87	89.59	TRUE	581	666	26.367	TRUE	TRUE
Intralink	ORF245	ORF245	B	B	86.81	86.48	TRUE	723	607	21.878	TRUE	TRUE
Intralink	ORF245	ORF245	B	B	86.81	89.59	TRUE	723	666	11.601	TRUE	TRUE
Intralink	ORF245	ORF245	B	B	47.59	46.42	FALSE	1237	1242	9.415	FALSE	TRUE
Intralink	ORF138	ORF138	H	H	65.42	68.92	FALSE	796	809	8.697	FALSE	TRUE
Intralink	ORF245	ORF245	B	B	90.11	82.2	TRUE	831	818	19.766	TRUE	TRUE
Intralink	ORF138	ORF138	H	H	62.55	75.14	FALSE	822	313	20.513	FALSE	TRUE
Intralink	ORF138	ORF138	H	H	55.44	80.14	FALSE	755	733	15.283	FALSE	TRUE
Intralink	ORF238	ORF238	A	A	53.83	45.34	FALSE	1263	1276	10.748	FALSE	TRUE
Intralink	ORF245	ORF245	B	B	68.42	41.67	FALSE	187	177	22.104	FALSE	TRUE
Intralink	ORF245	ORF245	B	B	86.81	88.87	TRUE	723	719	5.974	TRUE	TRUE
Intralink	ORF138	ORF138	H	H	66.4	67.35	FALSE	799	820	10.038	FALSE	TRUE
Intralink	ORF245	ORF245	B	B	86	84.94	TRUE	131	1377	16.676	TRUE	TRUE
Intralink	ORF245	ORF245	B	B	88.87	89.59	TRUE	719	666	10.748	TRUE	TRUE
Intralink	ORF245	ORF245	B	B	47.27	41.67	FALSE	182	177	13.65	FALSE	TRUE
Intralink	ORF245	ORF245	B	B	86.81	79.87	TRUE	723	581	15.813	TRUE	TRUE
Intralink	ORF138	ORF138	H	H	65.42	67.35	FALSE	796	820	9.049	FALSE	TRUE
Intralink	ORF245	ORF245	B	B	68.42	47.27	FALSE	187	182	10.484	FALSE	TRUE
Intralink	ORF245	ORF245	B	B	90.56	88.87	TRUE	674	719	14.689	TRUE	TRUE
Intralink	ORF245	ORF245	B	B	90.11	84.94	TRUE	831	1377	18.528	TRUE	TRUE
Intralink	ORF245	ORF245	B	B	86.81	79.87	TRUE	723	581	15.813	TRUE	TRUE
Intralink	ORF238	ORF238	A	A	87.05	86.08	TRUE	1087	976	12.267	TRUE	TRUE
Intralink	ORF138	ORF138	H	H	65.42	64.66	FALSE	796	802	18.578	FALSE	TRUE
Intralink	ORF245	ORF245	B	B	52.94	66.18	FALSE	1461	1452	15.444	FALSE	TRUE
Intralink	ORF245	ORF245	B	B	79.87	88.87	TRUE	581	719	18.012	TRUE	TRUE
Intralink	ORF245	ORF245	B	B	79.87	88.87	TRUE	581	719	18.012	TRUE	TRUE
Intralink	ORF245	ORF245	B	B	81.63	82.2	TRUE	322	818	19.233	TRUE	TRUE
Intralink	ORF245	ORF245	B	B	82.48	79.72	TRUE	574	587	11.053	TRUE	TRUE
Intralink	ORF138	ORF138	H	H	67.8	65.42	FALSE	833	796	22.242	FALSE	TRUE
Intralink	ORF245	ORF245	B	B	90.56	88.87	TRUE	674	719	14.689	TRUE	TRUE
Intralink	ORF245	ORF245	B	B	47.59	47.27	FALSE	1237	182	29.461	FALSE	TRUE
Intralink	ORF361	ORF361	C	C	86.98	84.59	TRUE	157	59	5.032	TRUE	TRUE
Intralink	ORF361	ORF361	C	C	88.94	84.59	TRUE	68	59	14.282	TRUE	TRUE
Intralink	ORF245	ORF245	B	B	81.63	85.48	TRUE	322	313	15.108	TRUE	TRUE
Intralink	ORF361	ORF361	C	C	75.56	90.65	TRUE	369	259	16.29	TRUE	TRUE
Intralink	ORF226	ORF226	F	F	74.47	47.32	FALSE	45	53	13.658	FALSE	TRUE
Intralink	ORF361	ORF361	C	C	82.17	82.3	TRUE	338	314	8.701	TRUE	TRUE
Intralink	ORF226	ORF226	F	F	80.39	76.32	TRUE	76	91	9.044	TRUE	TRUE
Intralink	ORF225	ORF225	G	G	36.89	32.71	FALSE	100	105	12.619	FALSE	TRUE
Intralink	ORF274	ORF274	E	E	82.56	76.1	TRUE	91	105	12.846	TRUE	TRUE
Intralink	ORF225	ORF225	G	G	36.47	32.71	FALSE	96	105	22.254	FALSE	TRUE
Interlink	ORF238	ORF245	A	B	72.5	82.2	TRUE	478	818	9.657	TRUE	TRUE
Interlink	ORF238	ORF245	A	B	70.24	76.45	TRUE	1189	44	14.963	TRUE	TRUE
Interlink	ORF238	ORF245	A	B	70.24	84.88	TRUE	1189	28	18.291	TRUE	TRUE
Interlink	ORF238	ORF245	A	B	81.67	82.26	TRUE	932	406	17.372	TRUE	TRUE
Interlink	ORF238	ORF245	A	B	73.71	76.45	TRUE	1182	44	20.259	TRUE	TRUE
Interlink	ORF238	ORF245	A	B	77.78	84.88	TRUE	1180	28	10.431	TRUE	TRUE
Interlink	ORF238	ORF245	A	B	54.38	84.88	FALSE	1196	28	16.295	FALSE	TRUE
Interlink	ORF238	ORF245	A	B	76.55	47.27	FALSE	310	182	28.832	FALSE	TRUE
Interlink	ORF238	ORF245	A	B	34.71	86.81	FALSE	1423	723	48.237	FALSE	FALSE
Interlink	ORF238	ORF245	A	B	81.67	90.02	TRUE	932	362	15.79	TRUE	TRUE
Interlink	ORF238	ORF245	A	B	85.3	47.27	FALSE	248	182	27.22	FALSE	TRUE
Interlink	ORF225	ORF238	G	A	32.71	41.73	FALSE	105	1269	65.07	FALSE	FALSE
Interlink	ORF238	ORF245	A	B	72.5	81.63	TRUE	478	322	19.271	TRUE	TRUE
Interlink	ORF225	ORF238	G	A	32.71	46.19	FALSE	105	1281	70.791	FALSE	FALSE
Interlink	ORF225	ORF238	G	A	36.89	41.73	FALSE	100	1269	76.146	FALSE	FALSE
Interlink	ORF225	ORF238	G	A	32.71	45.34	FALSE	105	1276	67.122	FALSE	FALSE
Interlink	ORF225	ORF238	G	A	32.71	46.4	FALSE	105	1286	72.687	FALSE	FALSE
Interlink	ORF225	ORF238	G	A	36.47	41.73	FALSE	96	1269	85.409	FALSE	FALSE
Interlink	ORF238	ORF245	A	B	81.67	89.02	TRUE	932	333	23.743	TRUE	TRUE
Interlink	ORF138	ORF245	H	B	66.51	66.18	FALSE	281	1452	78.952	FALSE	FALSE
Interlink	ORF226	ORF238	F	A	48.95	83.88	FALSE	52	357	17.753	FALSE	TRUE
Interlink	ORF225	ORF238	G	A	32.71	54.46	FALSE	105	1265	66.708	FALSE	FALSE
Interlink	ORF225	ORF238	G	A	36.47	46.19	FALSE	96	1281	90.349	FALSE	FALSE
Interlink	ORF225	ORF238	G	A	36.89	45.34	FALSE	100	1276	77.326	FALSE	FALSE
Interlink	ORF138	ORF245	H	B	67.77	66.18	FALSE	287	1452	82.977	FALSE	FALSE
Interlink	ORF238	ORF361	A	C	89.21	88.94	TRUE	968	68	25.89	TRUE	TRUE
Interlink	ORF225	ORF238	G	A	76.78	52.3	FALSE	139	1249	31.963	FALSE	TRUE
Interlink	ORF225	ORF238	G	A	76.78	52.3	FALSE	139	1249	31.963	FALSE	TRUE
Interlink	ORF138	ORF238	H	A	64.66	34.71	FALSE	802	1423	140.199	FALSE	FALSE
Interlink	ORF138	ORF274	H	E	66.27	80.95	FALSE	228	95	49.759	FALSE	FALSE
Interlink	ORF226	ORF238	F	A	47.32	82.24	FALSE	53	353	13.074	FALSE	TRUE
Interlink	ORF226	ORF238	F	A	47.32	88.66	FALSE	53	365	31.734	FALSE	TRUE
Interlink	ORF238	ORF361	A	C	85.26	88.94	TRUE	902	68	15.494	TRUE	TRUE
Interlink	ORF226	ORF245	F	B	47.32	81.84	FALSE	53	1187	16.629	FALSE	TRUE
Interlink	ORF138	ORF274	H	E	73.64	80.95	TRUE	779	95	57.872	FALSE	FALSE
Interlink	ORF237	ORF238	D	A	90.41	52.3	FALSE	154	1249	16.878	FALSE	TRUE
Interlink	ORF225	ORF245	G	B	82.63	78.05	TRUE	165	1449	16.983	TRUE	TRUE
Interlink	ORF138	ORF361	H	C	74.28	80.74	TRUE	612	7	185.852	FALSE	FALSE
